# Forecasting of phenotypic and genetic outcomes of experimental evolution in *Pseudomonas syringae* and *Pseudomonas savastanoi*

**DOI:** 10.1101/2024.02.10.579745

**Authors:** Jennifer T. Pentz, Aparna Biswas, Bassel Alsaed, Peter A. Lind

## Abstract

Microbial experimental evolution is commonly highly repeatable under identical conditions, indicating a potential for short-term evolutionary forecasting. However, it is unclear to what extent evolutionary predictions can be extrapolated to related species adapting in similar environments, which would enable direct testing of general forecasting models and biological assumptions. To further develop a model system for evolutionary forecasting based on adaptation to static culture conditions, we experimentally tested previous predictions for *Pseudomonas syringae* and *Pseudomonas savastanoi*. In addition to sequence divergence, these species also differ in their repertoire of diguanylate cyclases that can be mutationally activated to produce the adaptive wrinkly spreader (WS) phenotype and genes for biosynthesis of exopolysaccharides. After experimental evolution, we isolated 32 independent WS mutants for *P. syringae* and 37 WS mutants for *P. savastanoi* that had increased ability to colonize the air-liquid interface and reduced motility. As predicted, most mutants had mutations in the *wsp* operon followed by rarer promoter mutations upstream of uncharacterized diguanylate cyclases. Surprisingly, no mutations were found in *wspF,* the most commonly mutated gene in the previously characterized species, which was explained by differences in relative fitness. While prediction of mutated regions was largely successful for WspA, mutations in WspE had a divergent pattern for both species. Surprisingly, deletion of known exopolysaccharide loci previously shown to contribute to the adaptive WS phenotype in other species did not reduce fitness, suggesting the presence of additional adhesive components under c-di-GMP control. This study shows that evolutionary forecasts can be extended to related species, but that differences in the genotype-phenotype-fitness map and mutational biases limit predictability on a detailed molecular level.

**Author summary:** Biological evolution is often observed to be repeatable in the short-term, which suggests that it might be possible to forecast and ultimately steer evolution. Evolutionary processes are fundamental to biology but are also central to major societal problems, including antibiotic resistance, cancer, and adaptation to climate change. Experimental evolution with microbes makes it possible to study evolutionary processes in real-time over many generations to allow direct tests of evolutionary forecasts. However, a fundamental problem is that predictive models are usually based on previous experimental data which limits the novelty of the prediction beyond simple repeatability. A more challenging issue is to predict to what degree similar species evolve in similar ways in similar environments. Here we show that one of the best characterized bacterial experimental evolution model systems, biofilm formation at the surface of static tubes in *Pseudomonas*, can be extended to related species evolving in similar environments. This allowed us to directly test previous evolutionary forecasts to show that similar phenotypes evolved in similar environments, but that predictions of molecular details often fail. This study also elucidates the causes for failed forecasts to allow continuous improvements in predictive models and to delineate the limits of evolutionary forecasting.
