## Supplementary material for "Forecasting of phenotypic and genetic outcomes of experimental evolution in *Pseudomonas syringae* and *Pseudomonas savastanoi*": S1 Table

### Sheet: P. syringae DC3000
S1 Table. Mutations found after experimental evolution in Pseudomonas syringae DC3000
Genome position AE016853.1	Type	Change	Gene position	Gene locus	Gene symbol	Effect	Proposed molecular effect	Illumina sequence accession	Other mutations found for genome sequenced
1649401	Transition	t->c	1046	PSPTO_1493	wspA	V349A		yes (PL217)
1649496	Transition	g->a	1141	PSPTO_1493	wspA	A381T
1649497	Transition	c->t	1142	PSPTO_1493	wspA	A381V
1649497	Transition	c->t	1142	PSPTO_1493	wspA	A381V		yes (PL465)
1649518	Transition	c->t	1163	PSPTO_1493	wspA	S388L		yes (PL471)
1649595	Transversion	c->g	1240	PSPTO_1493	wspA	R414G
1649605	Transition	a->g	1250	PSPTO_1493	wspA	D417G
1649605	Transition	a->g	1250	PSPTO_1493	wspA	D417G
1649662	Transition	c->t	1307	PSPTO_1493	wspA	A436V
1649694	Transition	t->c	1339	PSPTO_1493	wspA	F447L
1649769	Transversion	g->c	1414	PSPTO_1493	wspA	V472L
1649233-1649253	Deletion	Deletion 21 bp	878-898	PSPTO_1493	wspA	Deletion T293-E299
1649233-1649253	Deletion	Deletion 21 bp	878-898	PSPTO_1493	wspA	Deletion T293-E299
1649233-1649253	Deletion	Deletion 21 bp	878-898	PSPTO_1493	wspA	Deletion T293-E299		yes (PL569)
1649233-1649253	Deletion	Deletion 21 bp	878-898	PSPTO_1493	wspA	Deletion T293-E299
1649233-1649253	Deletion	Deletion 21 bp	878-898	PSPTO_1493	wspA	Deletion T293-E299
1649252-1649269	Deletion	Deletion 18 bp	897-914	PSPTO_1493	wspA	Deletion I300-R305
1654059	Transversion	t->a	1575	PSPTO_1497	wspE	Y525*
1654059	Transversion	t->a	1575	PSPTO_1497	wspE	Y525*
1654059	Transversion	t->a	1575	PSPTO_1497	wspE	Y525*
1654081	Transition	g->a	1597	PSPTO_1497	wspE	Y533*
1654510	Transversion	g->t	2026	PSPTO_1497	wspE	D676Y
1654643	Transition	a->g	2159	PSPTO_1497	wspE	D720G
1654117	Deletion	Deletion 5bp	1633-1637	PSPTO_1497	wspE	L544 frameshift
5232790	Transition	g->a	2158	PSPTO_4631	mwsR	A720T
5232790	Transition	g->a	2158	PSPTO_4631	mwsR	A720T
5232790	Transition	g->a	2158	PSPTO_4631	mwsR	A720T
5232826	Transversion	c->a	2194	PSPTO_4631	mwsR	L730I
5233283	Transition	g->a	2651	PSPTO_4631	mwsR	R884H
5233283	Transition	g->a	2651	PSPTO_4631	mwsR	R884H
4298860	Insertion	Insertion t	-142	Upstream PSPTO_3796		ins t -142 promoter region PSPTO_3796
4298860	Insertion	Insertion t	-142	Upstream PSPTO_3796		ins t -142 promoter region PSPTO_3796
∆wspABCDEFR ∆mwsR
4298860	Insertion	Insertion t	-142	Upstream PSPTO_3796		ins t -142 promoter region PSPTO_3796
4298860	Insertion	Insertion t	-142	Upstream PSPTO_3796		ins t -142 promoter region PSPTO_3796
4298860	Insertion	Insertion t	-142	Upstream PSPTO_3796		ins t -142 promoter region PSPTO_3796
4298861	Transversion	a->t	-143	Upstream PSPTO_3796		a->t -143 promoter region PSPTO_3796

### Sheet: P. savastanoi 1448A
S2 Table. Mutations found after experimental evolution in Pseudomonas savastanoi 1448A
Genome position CP000058.1	Type	Change	Gene position	Gene locus	Gene symbol	Effect	Proposed molecular effect	Round of experimental evolution	Illumina sequence accession	Other mutations found for genome sequenced
1079228	Transition	c->t	-127	PSPPH_0905		c->t -127 PSPPH_0905 promoter region			yes (PL594)
1079228	Transition	c->t	-127	PSPPH_0905		c->t -127 PSPPH_0905 promoter region			yes (PL595)
2981739	Transversion	a->g	-80	PSPPH_2590		a->t -80 PSPPH_2590 promoter region			yes (PL1576
4437878	Transition	t->c	100	PSPPH_3881	wspA	S34P
4437878	Transition	t->c	100	PSPPH_3881	wspA	S34P			yes (PL600)
4436836	Transition	g->a	1142	PSPPH_3881	wspA	A381V
4436639	Transition	a->g	1339	PSPPH_3881	wspA	F447L			yes (PL1560)
4437046-4437129	Deletion	Deletion 84 bp	849-932	PSPPH_3881	wspA	Deletion R284-T310
4437090-4437110	Deletion	Deletion 21 bp	868-888	PSPPH_3881	wspA	Deletion A290-T296
4437090-4437110	Deletion	Deletion 21 bp	868-888	PSPPH_3881	wspA	Deletion A290-T296
4437087-4437107	Deletion	Deletion 21 bp	871-891	PSPPH_3881	wspA	Deletion T293-E299			yes (PL699)
4437087-4437107	Deletion	Deletion 21 bp	871-891	PSPPH_3881	wspA	Deletion T293-E299
4437087-4437107	Deletion	Deletion 21 bp	871-891	PSPPH_3881	wspA	Deletion T293-E299			yes (PL1568)
4437087-4437107	Deletion	Deletion 21 bp	871-891	PSPPH_3881	wspA	Deletion T293-E299
4437087-4437107	Deletion	Deletion 21 bp	871-891	PSPPH_3881	wspA	Deletion T293-E299
4437087-4437107	Deletion	Deletion 21 bp	871-891	PSPPH_3881	wspA	Deletion T293-E299
4437087-4437107	Deletion	Deletion 21 bp	871-891	PSPPH_3881	wspA	Deletion T293-E299
4434533-4434549	Deletion	Deletion 17 bp	1265-1281	PSPPH_3879	wspC	Gene fusion WspC A422 + L fused with WspD M1, Deletion of N423-H428 in WspC			yes (PL1572)
4432292	Deletion	Deletion 1 bp	1550	PSPPH_3877	wspE	L517 frameshift
4432224	Transition	c->t	1618	PSPPH_3877	wspE	Q540*
4432224	Transition	c->t	1618	PSPPH_3877	wspE	Q540*
4432191	Transition	c->t	1651	PSPPH_3877	wspE	Q551*
4432181	Transition	g->a	1661	PSPPH_3877	wspE	W554*
4431866	Insertion	Insertion g	1976	PSPPH_3877	wspE	A660 frameshift
4431811	Transversion	c->g	2031	PSPPH_3877	wspE	D677E
4431809	Transition	c->t	2033	PSPPH_3877	wspE	S678F
4431684	Transition	c->t	2158	PSPPH_3877	wspE	D720N
4431684	Transition	g->a	2158	PSPPH_3877	wspE	D720N
4431683	Transition	a->g	2159	PSPPH_3877	wspE	D720G			yes (PL599)
4431683	Transition	a->g	2159	PSPPH_3877	wspE	D720G
4431593	Transition	c->t	2249	PSPPH_3877	wspE	S750F
4431593	Transition	c->t	2249	PSPPH_3877	wspE	S750F
4431531	Insertion	insertion g	2311	PSPPH_3877	wspE	L770 frameshift
4431880-4432290	Deletion	Deletion 411 bp	1552-1962	PSPPH_3877	wspE	Deletion V518-L654			yes (PL1569)
4432067-4432095	Deletion	Deletion 29 bp	1747-1775	PSPPH_3877	wspE	K582 frameshift
4431661-4431666	Deletion	Deletion 6 bp	2176-2181	PSPPH_3877	wspE	Deletion M726-D727
4429908-4429919	Deletion	Deletion 12 bp	489-500	PSPPH_3875	wspR	Deletion V164-R167			yes (PL 1563)
