## Supplementary material for "Forecasting of phenotypic and genetic outcomes of experimental evolution in *Pseudomonas syringae* and *Pseudomonas savastanoi*": S2 Table

### Sheet: Sheet1
S2 Table. Oligonucleotide primers and synthesized DNA used for PCR, sequencing and genetic reconstructions
Reconstructions
pEX18Gm_MCS_F	tgttgtgtggaattgtgag
pEX18Gm_MCS_R	ctgcaaggcgattaagttg
PSPTO_4631_HindIII_F	accgcgaaagcttctggtc
PSPTO_4631_EcoRI_R	agcgtgaattcatcaccgc
PSPTO_3796_DR_KpnI	CATGGTACCtatcggtcaggtcatcggt
PSPTO_3797_UF_EcoRI	ctgGAATTCttgccagctcgatgtgatg
Psy_WspA_PstI	gctttgacgaaaacctgcag
Psy_WspA_EcoRI_R	gacGAATTCgcttgacgcagtgagtcga
PSPTO_1497_EcoRI_F	gacgaattcggctggcagt
PSPTO_1497_KpnI_R	CATGGTACCgcaaccgacacgtcataac
PSPPH_0906_F_HindIII	ACGAAGCTTgtgcttgcccttgatctgcg
PSPPH_0905_R_EcoRI	tcaggaattcgcgccgctgt
PSPPH_2589_F_KpnI	tgtaggtacctgtgaagccg
PSPPH_2590_R_EcoRI	gaattcgaacgtctcgtggc
PSav_WspA_ KpnI_F	ACTGGTACCtcgaaattctgcagcgcag
PSav_WspA_207F_KpnI	CATGGTACCgttatatccgtacgctggag
PSav_WspA_HindIII_R	ACGAAGCCTcgcatgatgtccagaatcc
PSav_WspA_R_HindIII	TGCAAGCTTcagaccttgaatcgcgaaac
Psav_wspB_F_KpnI	ACTGGTACCggttctggtgcattatcggc
PSPPH_3877_R_HindIII	TGCAAGCTTtgctttgcaagcgtttgagg
Psav_wspE_1059_kpnI_F	GGGGTACCCCatcgaaggggagaagaccca
Psav_wspE_2031_EcoRI_R	CGGAATTCCGagctcgcgaacagtcaaaga
PSPTO_1500_F_EcoRI	ggcggaattcgagcttttc
Psav_WspF_297F_KpnI	CATGGTACCgcgatggggcatggtgcgc
Deletion of EPS operons
Psav_alg_SOE1_F_Kpn1	GGGGTACCCCcgaaattccagggtttgcgg
Psav_alg_SOE1_R	tgcacgttacatagcctccg
Psav_alg_SOE2_F	cggaggctatgtaacgtgcaatttagttccgggccactcg
Psav_alg_SOE2_R_EcoRI	CGGAATTCCGcagccgcagtatctggatca
PSPTO_1025_F_EcoRI	gacGAATTCaaggaagacgtgacgatgg
PSPTO_1026_UR_SOE	atGGGCCCatcaaGGTACCtgatctgtacgacctcaattgg
PSPTO_1034_DF_SOE	tcaGGTACCttgatGGGCCCatcaataaacgtcgggcatgcc
PSPTO_1035_F_HindIII	cgtAAGCTTagaacctcgactggacaac
PSPTO_1034_DelCh	acggtttatgaggtggtcga
Psav_pslA_F_KpnI	atatctcgcaaggtaccgtc
Psav_pslA_SOE_R	ccacggtaaacttactccctgtatgcgtc
Psav_pslA_delch_R	agtattcgaccagactggt
Pae_pslK_SOE_F	agggagtaagtttaccgtggcgcagtcac
Psav_pslK_Rev_HindIII	AGTAAGCTTgcagatcgaagacagctttc
Deletion of Wsp and mwsR in Psyr
Psyr mwsR gene synthesis	CACTATAGGGCGAATTGAAGGAAGGCCGTCAAGGCCGCATGAATTCCAGGAGCGAGGGGAAAATTTAAGACTGGATAGG CTGGCAACCCAGTAACCATCAGGGTTCAACTGCGGATCGCAAAACATGACTAAAAATTAATAGGGCAGATACCGATATT GAGCCATGGAATGAAAACCTAGCGTCTGTGATGAGGACCGATTTGAAGCGCGAGCTTAAAGCTCCGGCCGGAAAAAAGC TTTTATTTGTCCGTAAGACTTGCCGCGAGACCGTTCCGAGCCTTGAATAAAACCAGGTAGAAGCAGATCGGGCAGTGCT GGCAACTATAAAGCCTGGTCGGTATTGCAAAGAGTGGAGTCACTCGTGCAGGAGTCGGTAGATACCGCGCGTTGCGCAA…
PSPTO_1492_F_KpnI	agatcggtaccgacttgcc
PSPTO_1493_UR_SOE	atcgttctagctgtacgctatgaagtcagccctcaagagttc
PSPTO_1499_DF_SOE	tcatagcgtacagctagaacgattatcacccgcggcagataa
PSPTO_1500_F_EcoRI	ggcggaattcgagcttttc
Construction of WspF and PSPTO_0339
PSPTO_0339_PstI_R	acgctgcagttaatggcggtatcgcttc
PSPTO_0339_1674R	cgtcgttgatacgcttgaa
PSPTO_0339_SOE_1F	tggcggcttgaacagcctcaagcaagtgct
PSPTO_0339_SOE_2R	tgaggctgttcaagccgccaacctgctcg
PSPTO_0339_808F	gaaattaccgtcgaacctg
PSPTO_0339_HindIII_F	tcgaagctttttgccaaggaccttgaag
Psyr WspF gene synthesis	GAATTGGCGGAAGGCCGTCAAGGCCACGTGTCTTGTCCGCTTAATTAAGGTACCGGACGGTGTAGAGGCGACACGGCGC ATCATGGCCGAGACGCCATGCGCTATTGTCATTGTGACCGTCGACCGCGAGCAGAACATGCGCCGCGTGTTCGAAGCCA TGGGGCACGGCGCGCTGGATGTGGTAGACACGCCGGCCATCGGCGGCCCCAACCCCAGAGAAGCCGCAGCGCCGTTGCT GCGCAAGATACTTAATATCGATTGGCTCATGGGCCAGCGTGTCGGCCGTGAGCGCGTGGTGACCACGTCCAGGTCAGAG GTCTCAAGACGCGACAGGCTGGTCGCCATTGGTTCATCGGCGGGTGGCCCGGCGGCGCTGGAGATCCTGCTCAAGGGGC…
Psav WspF gene synthesis	CACTATAGGGCGAATTGAAGGAAGGCCGTCAAGGCCGCATGGTACCGGATGAAACTCAACGACATCATCAGCGAAAACA AGGCCGTGGCCGACTCCGCCACCGCCGCCATCGACGATGCAGTGGCCGCGGCCAAGGTCAGCATGGGCGTGTCGTTGCT GCTGGCGGTGCTGGCTGCCGGGCTCTGCGGCCTGCTGCTGATGCGCGCAATCATGGCGCCGATGAACCGCATCGTGAGC ATTCTGGAAATCATGCGCACCGGTGACCTGAGCGGCCGCCTGAACCTGGACCGCAAGGACGAGTTCGGCGCCGTGGAAA CCGGCTTCAACGACATGATGACCGAGCTCACCGCCCTGGTGTCCCAGGCCCAGCGCTCCTCGGTGCAGGTCACCACTTC…
Construction of fluorescent strains
Tn7plasmid cloning
Tn7Gm_MCS_F	gcgcttttgaagctaattcg
Tn7Gm_MCS_R	agcgtcgtaagctaatacg
TP22_KpnI	cgaGGTACCaaataaagccctgagtttaaccg
YFP_Rev_ApaI	cttGGGCCCagccgaacgcctaggtctag
YFP_Rev_PstI	ATTCTGCAGCAGCCGAACGCCTAGGTCTAG
PSPTO_glmS_R	taccgagtagaacctccttagc
PSPTO_glmS_F	tggcgaactcaaacacgg
Tn5 mutagenesis insertion sites
TnphoA-II	GTGCAGTAATATCGCCCTGAGCA
CEKG 2A	GGCCACGCGTCGACTAGTACNNNNNNNNNNAGAG
CEKG 2B	GGCCACGCGTCGACTAGTACNNNNNNNNNNACGCC
CEKG 2C	GGCCACGCGTCGACTAGTACNNNNNNNNNNGATAT
hah-1	ATCCCCCTGGATGGAAAACGG
CEKG 4	GGCCACGCGTCGACTAGTAC
Sanger sequencing of candidate genes
Pseudmomonas syringae DC3000
WspA_745R	ACCGGCTTCAACGACATGA
WspA_1406F	gaacagttgtcgcagatcat
WspE_1550F	TTCCCGCTGGCCCATATCGA
Psy_WspE_SeqR	aggcatgtcgttgacaatg
WspE_2119F	ATCACCGACATCGACATGC
Psy_WspA_SeqF	catcgtggccaataaacag
Psy_mwsR_SeqF	gagggcattttcggcgtc
Psy_mwsR_SeqR	aactgcggctggtaatag
PSPTO_3797_UF_EcoRI	ctgGAATTCttgccagctcgatgtgatg
PSPTO_3796_DR_KpnI	CATGGTACCtatcggtcaggtcatcggt
Pseudomonas savastanoi 1448A
PSav_WspR_50R	atcaaccagaagcaccatg
PSav_WspE_1413F	acaaggtcacgcaaatttcc
Psav_WspA_SeqF	caggaaagcgggttaatg
Psav_WspA_SeqR	aaagagtttgctggtggtc
WspE_2119F	ATCACCGACATCGACATGC
WspR_553R	CCACTCCAGCTCCAGGTA
Psav_WspF_297F_KpnI	CATGGTACCgcgatggggcatggtgcgc
Psav_wspD_250_R	ggatggagcgggtctgtatg
Psav_wspC_999_F	ctggccaacgaaggcaaaag
