## Supplementary material for "Forecasting of phenotypic and genetic outcomes of experimental evolution in *Pseudomonas syringae* and *Pseudomonas savastanoi*": S3 Table

### Sheet: Sheet1
Table S3. Source data for invasion and competiton fitness for Psyr (Figure 3A,B) and Psav (Figure 3C,D) as well as EPS deletion strains (Figure 4)
Psyr invasion fitness
Strain	Selection coefficient
WT	-0.00605468	0.0100528	0.0529152	-0.0293374	-0.0393825	-0.0453366	0.0645242	0.00990183
wspA A381V	0.877754	0.60099	0.664491	0.834707	0.53414	0.828486	0.36787	0.434369	0.631327	0.618105
wspA ∆T293-E299	0.933945	0.636727	0.820656	0.350062	0.933307	0.645454	0.482614	0.527112
wspE Y525*	0.483655	0.754346	0.714798	0.783076	0.360788	0.497462	0.683333	0.638647	0.758536	0.561578
wspE D720G	0.367488	0.852888	0.641696	0.693891	0.395968	0.798422	0.669987	0.819629	0.793827	0.477616
mwsR A720T	0.669146	0.494231	0.554891	0.769003	0.529497	0.685967	0.486497	0.429045	0.792355	0.717676
mwsR R884H	0.432664	0.695958	0.701591	0.708699	0.712495	0.704934	0.712799	0.658922	1.05291	0.6633
PSPTO_3979 ins T-142	0.688208	0.565711	0.586609	0.627797	0.538379	0.631586	0.49953	0.530454	0.672785	0.848445
PSPTO_0339 del	0.495411	0.640981	0.678736	0.690319	0.51771	0.175349	0.604669	0.680159	0.525402	0.065371
wspF ∆T226-G275	0.355386	0.237961	0.249869	0.209087	0.103625	0.556091	0.331448	0.316329	0.397455	0.413024
∆wss wspA ∆T293-E299	0.959329	0.592387	1.24874	0.397567	0.571692
∆wss mwsR A720T	0.281793	0.689815	0.551186	0.445937	0.399648	0.349735	0.637685	0.395629	0.754523	0.615867
∆wss PSPTO_3797_ins	0.200468	0.53056	0.460227	0.457006	0.266661	0.574136	0.630694	0.513948	0.693517	0.703628
Psyr competition fitness
Strain	Selection coefficient
WT	-0.15254	-0.152937	-0.235914	-0.165363	-0.204112	-0.264351	-0.268006	-0.245491	-0.241187	-0.208241
wspA A381V	0.0054447	-0.00488918	0.00908098	-0.00425648	0.00451852	-0.0403909	-0.00323795	-0.0216207	-0.0191025	-0.0214983
wspA ∆T293-E299	-0.00987554	-0.0470759	0.0010855	0.00911793	0.0244372	-0.00327713	0.00790348	-0.00963906	-0.0122442	-0.0131284
wspE Y525*	0.0712408	0.0835988	0.104754	0.129812	0.0856954	0.0809997	0.0842234	0.10097	0.0776029	0.0438261
wspE D720G	0.106426	0.122373	0.124678	0.0962872	0.121512	0.039929	0.0563981	0.0732878	0.0908854	0.0497595
mwsR A720T	0.056269	0.0499265	0.0277107	0.0501036	0.0482771	-0.053578	-0.0289872	-0.0354218	-0.0437773	-0.0746488
mwsR R884H	0.0207233	0.0929179	0.0918344	0.0921997	0.0617373	0.00925964	0.0152022	0.0138579	-0.0242345	-0.0461893
PSPTO_3979 ins T-142	0.00104101	0.0303054	0.0543788	0.0406091	0.0170716	-0.00530006	0.0232103	0.036022	0.0157883	-0.00819596
PSPTO_0339 del	0.0576023	0.06729	0.0362008	0.120357	0.100832
wspF ∆T226-G275	-0.0426062	-0.0688718	-0.0790719	-0.0634296	-0.0625843	-0.109792	-0.106236	-0.0949844	-0.0552458	-0.140788
∆wss wspA ∆T293-E299	-0.0587597	-0.0875893	-0.0348184	-0.0056093	-0.0134329
∆wss mwsR A720T	-0.0226159	0.00984788	-0.00178	0.011967	0.0123983	-0.0389258	-0.00782067	-0.0360714	-0.0485397	-0.0219843
∆wss PSPTO_3797_ins	0.00795471	0.0268341	0.00645862	0.0513154	0.026856	-0.072508	-0.0585406	-0.0351792	-0.0678812	-0.0709133
Psav invasion fitness
WT	0.0181623	-0.00517999	0.0207218	-0.0289224	-0.00478164
wspA S34P	0.651024	0.383085	0.561186	0.4798	0.642914	0.557167	0.609446	0.695593	0.594131
wspA ∆T293-E299	0.62068	0.491578	0.714283	0.284521	0.549015	0.485695	0.519282	0.380649	0.558363
wspE D270G	0.519967	0.436793	0.598306	0.474488	0.529083	0.451377	0.446834	0.488598	0.548838
wspCD fusion	0.600272	0.495898	0.644991	0.562615	0.645644	0.365591	0.469981	0.436623	0.43907
wspR ∆V164-R167	0.542186	0.513671	0.585139	0.553526	0.502465	0.544482	0.436586	0.596665	0.659745
PSPPH_0905 promoter	0.575697	0.635173	0.570148	0.562869	0.637011
wspF ∆T226-G275	0.651024	0.383085	0.561186	0.4798	0.642914	0.557167	0.609446	0.695593	0.594131
∆alg wspA ∆T293-E299	0.548062	0.534192	0.61276	0.533266	0.677581	0.612086	0.526888	0.429892	0.458613	0.489393	0.511563
∆alg wspE D270G	0.698501	0.643847	0.708741	0.547168	0.708845	0.649549	0.621205	0.600966	0.536949	0.535733	0.499365
∆psl wspA ∆T293-E299	0.543937	0.547658	0.459965	0.392777	0.510187	0.337519	0.258127	0.321156	0.33982	0.2991	0.511563
∆psl wspE D270G	0.508756	0.673442	0.778561	0.627703	0.538565	0.672664	0.570455	0.621225	0.532382	0.621345	0.499365
∆alg∆psl wspA ∆T293-E299	0.50358	0.517208	0.353451	0.331385	0.495412	0.422016	0.39518	0.301317	0.396621	0.377171	0.511563
∆alg∆psl wspE D270G	0.520802	0.501281	0.459803	0.418667	0.494007	0.579615	0.49928	0.568595	0.469529	0.504203	0.499365
Psav competition fitness
WT	-0.306337	-0.316367	-0.328407	-0.341279	-0.331189	-0.336498	-0.288562	-0.253361	-0.240805	-0.279543
wspA S34P	-0.00671771	0.0244247	0.0200162	0.00215347	0.0286639	0.0430792	0.0291963	0.0281561	0.0387631	-0.0131381
wspA ∆T293-E299	-0.0341451	-0.0260013	0.0245449	0.0297144	0.0503624	0.0362551	0.0482681	0.0181595	-0.00183961	-0.0155107
wspE D270G	-0.0542338	-0.0571938	-0.0234791	-0.0317981	0.0357838	0.0572599	-0.0209602	0.0463196	0.0338899	-0.0296391
wspCD fusion	-0.00776068	0.0166892	0.0418801	0.00420772	0.0107904	0.024134	0.0236082	0.0263327	-0.00962728	-0.0115068
wspR ∆V164-R167	-0.00473157	-0.00190747	0.0287544	0.0258539	0.0104739	0.0315454	0.0667402	0.0622267	0.0544654	0.0050681
PSPPH_0905 promoter	-0.00934426	-0.0326885	-0.0506698	-0.00567069	-0.010346
wspF ∆T226-G275	-0.121723	-0.0999859	-0.0919364	-0.0970175	-0.123208	-0.0617845	-0.0679999	-0.0685068	-0.114387	-0.128475
∆alg wspA ∆T293-E299	-0.0122724	0.0124805	-0.0935963	-0.0241397	-0.100226	-0.00687353	-0.035743	0.012279	0.0297102	-0.0494182	0.0129808
∆alg wspE D270G	0.0238965	0.0192783	0.0545023	0.0510918	0.0820002	0.0133882	0.0872003	0.0154997	0.0301579	0.00907937	-0.00440508
∆psl wspA ∆T293-E299	0.0537738	-0.0335674	-0.25023	-0.0134013	-0.112945	-0.0341623	-0.0114218	-0.0316776	0.0211982	-0.0678164	0.0129808
∆psl wspE D270G	-0.0101452	0.0216118	0.0598627	0.0586887	0.00391295	0.0408116	0.0295524	0.0347246	0.0338385	0.0208214	-0.00440508
∆alg∆psl wspA ∆T293-E299	-0.0264088	-0.0468791	-0.0723344	-0.0943017	-0.0576593	-0.0251468	-0.0291036	-0.0362984	-0.00441146	-0.0350065	0.0129808
∆alg∆psl wspE D270G	-0.0124672	-0.0151196	0.000575949	0.0138111	0.000539589	0.0023815	0.00717951	0.00350499	0.0013338	0.000945864	-0.00440508
